# Profiling the proximal proteome of the mu opioid receptor identifies novel regulators of receptor signaling and trafficking

**DOI:** 10.1101/2022.03.28.486115

**Authors:** Benjamin J. Polacco, Braden T. Lobingier, Emily E. Blythe, Nohely Abreu, Prachi Khare, Matthew K. Howard, Alberto J. Gonzalez-Hernandez, Jiewei Xu, Qiongyu Li, Brandon Novy, Zun Zar Chi Naing, Brian K. Shoichet, Willow Coyote-Maestas, Joshua Levitz, Nevan J. Krogan, Mark Von Zastrow, Ruth Hüttenhain

## Abstract

The mu opioid receptor (μOR), a prototypic member of the large G protein-coupled receptor (GPCR) family, represents an important target of therapeutic and abused drugs. To date, most of our understanding of μOR activity has focused on signal transducers and regulatory molecules including G proteins, GPCR kinases, and beta-arrestins. Yet it is clear that signaling through the μOR is coordinated by additional proteins recruited into the proximal interaction network of the activated receptor, which have largely remained invisible given the lack of technologies to interrogate these networks systematically.

Here, we implement a quantitative proteomics pipeline leveraging the chemical diversity of μOR agonists and APEX-based proximity labeling to investigate the protein networks that underlie μOR signaling. We leverage a novel computational framework to extract subcellular location, trafficking, and functional partners of GPCR activity from the proximity labeling datasets. Applying this unbiased, systematic approach to the μOR, we demonstrate that opioid agonists exert differences in the μOR proximal proteome mediated by endocytosis and subsequent endosomal sorting, exemplified by VPS35 and COMMD3. Moreover, we identify two novel μOR network components, EYA4 and KCTD12, that are recruited into the receptor proximal network irrespective of the activating ligand and independent of receptor trafficking but based on receptor-triggered G protein activation. We provide functional evidence that these network components form a previously unrecognized buffering system for G protein activity which broadly modulates cellular GPCR signaling.
