## Supplementary material for "Profiling the proximal proteome of the mu opioid receptor identifies novel regulators of receptor signaling and trafficking": TableS5

### Sheet: TableS5
			Detrended											Original
Ligand	Gene	Protein (Uniprot ID)	BestPower	Significance Score	p value	adj.p value	log2FC	mean detrend log2(intensity 0 min)	mean detrend log2(intensity 1 min)	mean detrend log2(intensity 5 min)	mean detrend log2(intensity 10 min)	mean detrend log2(intensity 30 min)	mean detrend log2(intensity 60 min)	BestPower	Significance Score	p value	adj.p value	log2FC	mean log2(intensity 0 min)	mean log2(intensity 1 min)	mean log2(intensity 5 min)	mean log2(intensity 10 min)	mean log2(intensity 30 min)	mean log2(intensity 60 min)
DAMGO	AP1B1	Q10567	1	2.10133	6.46036e-05	0.00177633	1.0539	0.258411	0.183814	0.480476	0.922994	1.06521	1.11654	1	2.82006	6.99804e-06	0.000274596	1.54272	21.1683	21.0886	21.5528	22.134	22.3908	22.4305
DAMGO	APP	P05067	1	2.9503	0.000517269	0.00624391	2.64867	-1.32092	-0.658765	0.144575	0.667848	1.2943	1.11072	1	3.05514	0.000371933	0.00478473	2.72161	17.2662	17.9133	18.7612	19.2687	19.9444	19.7562
DAMGO	ARRB2	P32121	3	4.14521	2.19988e-06	0.000226921	3.03711	0.264508	2.94457	3.18514	2.77102	1.85631	1.92804	3	4.36451	9.73733e-07	7.14993e-05	3.16872	20.4884	23.1539	23.5751	23.1926	22.2981	22.3626
DAMGO	ATP6V0A1	Q93050	2	3.90179	1.49606e-06	0.000169753	2.61354	-0.660639	-0.379013	0.929171	1.48478	1.53974	1.73594	1	5.4813	6.07894e-08	1.86483e-05	4.16352	19.0713	19.4128	20.8505	22.077	22.5934	22.7465
DAMGO	ATP9A	O75110	1	3.0342	7.41019e-06	0.000491692	1.79456	0.0968651	0.510153	0.935783	1.46166	1.48743	1.9177	1	3.91264	3.5058e-07	3.91437e-05	2.37153	18.9074	19.3168	19.9979	20.6691	20.7911	21.2088
DAMGO	CCDC93	Q567U6	3	3.95115	3.44188e-05	0.00121681	3.49785	-0.692686	-0.624007	1.03786	1.93383	2.74093	2.11196	3	4.34557	1.37478e-05	0.000431326	3.88419	18.3715	18.4375	20.2734	21.2793	22.1743	21.535
DAMGO	CEP131	Q9UPN4	1	2.31253	7.82515e-05	0.0019809	1.30228	0.694969	1.50979	0.977035	1.5197	1.88679	2.18343	1	3.51743	2.49584e-07	3.82824e-05	1.8738	19.3603	20.1701	19.9217	20.5965	21.0417	21.3257
DAMGO	CLINT1	Q14677	2	1.96433	0.000842861	0.00872067	1.25513	1.1208	1.67168	2.25848	2.4385	2.03967	1.72467	2	3.32677	1.39213e-05	0.000431326	2.27897	21.8393	22.4347	23.3401	24.0612	24.0168	23.6706
DAMGO	COMMD3	Q9UBI1	1	3.52171	7.32276e-05	0.0019474	2.99914	-0.662481	-0.500111	0.445309	1.59558	1.93525	1.84505	3	3.93061	2.9221e-05	0.000728334	3.40728	18.3245	18.3535	19.67	21.052	21.4757	21.3722
DAMGO	DNAJC13	O75165	2	3.56853	1.2155e-07	7.43849e-05	1.8415	0.207585	0.518065	1.4069	1.92316	1.83954	1.87752	3	5.14772	2.79656e-08	9.29389e-06	3.50824	18.9505	19.2979	21.0915	21.9747	22.0419	22.0527
DAMGO	ECE1	P42892	2	4.04252	1.41195e-06	0.000165734	2.79341	-1.5848	-0.642878	0.806649	0.932453	0.922572	1.18461	2	6.37174	2.26104e-07	3.60681e-05	6.10909	17.6863	18.9465	22.3617	23.0239	23.2013	23.4251
DAMGO	EEA1	Q15075	2	2.34716	0.000113789	0.00242254	1.39688	-0.561973	-0.279487	0.468267	0.674759	0.690089	0.761213	2	6.06779	8.01256e-08	2.13027e-05	5.1884	18.6805	19.1173	22.2429	23.0408	23.2646	23.2963
DAMGO	GOPC	Q9HD26	1	2.46046	3.66973e-06	0.00032873	1.11379	1.24959	1.42236	1.32148	1.65845	2.16212	2.29765	1	2.62827	2.12945e-06	0.000116643	1.21793	22.2796	22.4357	22.3978	22.7404	23.2788	23.4103
DAMGO	GPRC5A	Q8NFJ5	1	3.43631	1.01767e-05	0.000597269	2.36525	0.0967256	0.284042	0.701146	1.62065	2.13997	2.11061	1	2.63523	0.000115859	0.0021098	1.76431	22.78	22.9388	23.0895	23.8018	24.3069	24.2867
DAMGO	GPRC5C	Q9NQ84	1	3.48066	1.06248e-05	0.000612996	2.43582	-0.833988	-0.119022	0.34501	0.884897	1.67425	1.39222	1	2.22961	0.000625697	0.00712938	1.55172	20.1743	20.8523	21.1248	21.3308	21.9214	21.664
DAMGO	LNPEP	Q9UIQ6	3	2.69349	0.000776366	0.00828448	2.33281	-0.0872494	-0.307713	1.53598	2.01111	1.73875	1.28982	3	4.55775	2.8487e-05	0.000714503	4.57018	18.4475	18.3867	21.4762	22.3846	22.275	21.794
DAMGO	LRP1	Q07954	2	4.32436	3.6668e-06	0.00032873	3.44023	0.0391761	1.31534	2.57677	3.47239	3.43817	2.69993	2	4.77127	2.13381e-06	0.000116643	4.01439	17.5297	18.8618	20.3678	21.4265	21.494	20.742
DAMGO	RAB11B	Q15907	1	3.59619	1.32371e-06	0.000160925	2.20009	0.354842	0.311462	0.994971	1.54363	1.94966	2.34232	1	2.98905	6.20167e-06	0.00025237	1.71568	22.4388	22.3679	22.8558	23.2312	23.6158	24.0169
DAMGO	RAB11FIP1	Q6WKZ4	3	2.20365	4.29884e-05	0.0013805	1.11208	0.538306	0.100533	0.271506	0.881016	1.38802	1.65655	3	3.08815	2.93201e-06	0.000146161	1.72365	20.0557	19.6196	20.0838	20.8918	21.528	21.7815
DAMGO	RAB14	P61106	1	2.38053	3.90435e-05	0.00129033	1.28547	0.330564	0.124897	0.91475	1.31516	1.2788	1.3578	3	4.05941	4.42846e-07	4.41517e-05	2.59356	21.9078	21.7299	23.2291	23.981	24.1104	24.1655
DAMGO	RABEP1	Q15276	2	2.18113	0.000307663	0.00446357	1.35462	-0.0964621	0.351055	1.12257	1.13094	1.12808	1.15814	2	3.35195	6.36649e-06	0.00025646	2.16231	19.2521	19.7029	20.9377	21.1384	21.2226	21.2349
DAMGO	RELCH	Q9P260	2	2.59086	2.65298e-05	0.00102622	1.46682	0.243451	0.755462	1.16247	1.61842	1.71692	1.58663	2	4.2634	1.51573e-07	2.7476e-05	2.66544	19.0972	19.6281	20.6021	21.3696	21.6274	21.4758
DAMGO	RUFY2	Q8WXA3	1	2.46354	0.000732897	0.0079961	1.93593	-0.367235	0.113583	-0.314282	1.02435	1.48388	1.25316	1	3.03895	0.000129971	0.00229347	2.37644	18.9977	19.4689	19.2965	20.7207	21.2266	20.9852
DAMGO	SCAMP3	O14828	1	2.14396	3.44973e-05	0.00121681	1.03011	0.0782838	0.486261	0.810572	0.902199	0.976348	1.20805	2	4.73385	1.32576e-09	1.60202e-06	2.52428	22.0624	22.5058	23.3843	23.9164	24.2416	24.4485
DAMGO	SLC12A4	Q9UP95	1	2.89655	8.00749e-05	0.00200423	2.04809	0.385485	0.210013	1.73997	1.86818	2.25761	1.99861	1	2.52777	0.000206978	0.00311482	1.73439	20.6011	20.4002	21.8316	21.8347	22.2014	21.948
DAMGO	SNX1	Q13596	3	2.85035	0.000256919	0.00398684	2.26297	0.0816765	-0.19534	1.42749	2.0361	1.97711	1.30406	3	3.19398	0.000107641	0.00200595	2.57094	21.0828	20.7931	22.6097	23.2729	23.2504	22.569
DAMGO	SNX12	Q9UMY4	2	2.69897	0.000245606	0.00392509	2.01799	-1.07008	-0.836136	0.591286	0.719755	0.811654	0.335401	2	5.43148	3.0467e-06	0.000150003	5.34808	18.6917	19.3245	22.6249	23.3279	23.6257	23.1113
DAMGO	SNX27	Q96L92	2	2.03428	0.000120022	0.00249119	1.05549	-0.133356	0.053538	0.721382	0.909567	0.717862	0.75273	2	3.33332	2.13515e-06	0.000116643	1.95942	22.0611	22.255	23.4348	23.8419	23.7489	23.7646
DAMGO	SNX3	O60493	2	3.83232	1.31276e-05	0.000666961	3.00844	-1.841	-1.47217	0.660291	0.940158	0.657802	0.642029	2	6.42037	8.57647e-07	6.57749e-05	6.79467	19.9466	20.4613	25.0061	25.895	25.8319	25.7773
DAMGO	STX12	Q86Y82	2	2.56249	0.000275995	0.00414817	1.84494	0.0435632	0.624061	1.93768	1.74533	1.57396	1.7379	2	5.02648	3.3118e-07	3.91437e-05	3.89904	20.9228	21.5743	23.929	24.2979	24.3937	24.528
DAMGO	STX7	O15400	2	2.99151	5.41526e-06	0.000428687	1.6993	0.586757	0.853167	2.04333	1.87021	1.99954	2.31257	2	5.44356	2.29193e-09	1.649e-06	3.42976	22.888	23.2116	24.8602	25.2877	25.7815	26.0622
DAMGO	SYNRG	Q9UMZ2	1	2.09431	0.00033052	0.00462348	1.26009	0.177028	0.259936	0.599535	1.04576	1.5309	1.08933	1	2.04715	0.000408812	0.00515932	1.23678	19.9441	20.0064	20.396	20.7976	21.2761	20.8334
DAMGO	TBC1D5	Q92609	3	2.44958	0.000279016	0.00416566	1.68818	0.125768	0.0411633	1.06466	1.41767	1.77849	1.08331	3	3.22547	2.54443e-05	0.000646318	2.26442	18.8601	18.7729	20.078	20.588	21.0479	20.3394
DAMGO	TFRC	P02786	2	2.83205	7.29056e-06	0.000491692	1.56125	0.124464	0.502655	1.53551	1.65283	1.41946	1.40389	2	4.07075	5.07363e-07	4.61466e-05	2.63254	22.0853	22.4767	24.1215	24.4929	24.3678	24.3306
DAMGO	VPS16	Q9H269	3	2.06018	0.000120796	0.00249205	1.0833	-0.0998155	-0.260386	0.53327	0.683457	0.86107	0.693354	3	2.74933	1.00676e-05	0.000364995	1.51265	20.9437	20.7745	21.8064	22.0546	22.2937	22.1153
DAMGO	VPS29	Q9UBQ0	1	1.94728	0.000527242	0.00629731	1.15677	0.201876	-0.199566	0.619689	1.14838	0.903748	1.05363	3	3.59404	5.03146e-06	0.000218103	2.43797	23.0302	22.6551	24.1605	25.0346	24.9548	25.0812
DAMGO	VPS35	Q96QK1	2	2.40567	1.76897e-05	0.000762226	1.21779	-0.0353824	0.0377963	0.750924	1.11977	0.999529	0.954154	3	3.65961	3.47138e-07	3.91437e-05	2.07334	22.5958	22.6741	23.8004	24.3856	24.3816	24.3191
DAMGO	VPS45	Q9NRW7	2	3.42181	7.75215e-05	0.0019809	2.84845	-0.276379	0.304728	2.12736	2.13499	2.65638	1.56246	2	4.24725	1.33523e-05	0.000428611	3.70076	18.1869	18.7731	21.1044	21.3141	21.9213	20.8085
DAMGO	VPS51	Q9UID3	1	2.3776	2.39736e-05	0.000938003	1.22352	0.842272	0.619421	1.12949	1.64649	1.74868	1.77425	3	3.04152	1.50509e-06	9.23428e-05	1.58883	20.6402	20.4112	21.2122	21.8494	22.0181	22.0312
DAMGO	WASHC4	Q2M389	2	2.72389	0.000311634	0.00446357	2.11604	-0.488442	0.414105	1.16496	1.52884	1.69793	0.905752	3	3.61628	2.43028e-05	0.000633462	2.8341	18.3815	18.9978	20.1518	20.8533	21.2319	20.4189
DAMGO	WASHC5	Q12768	3	2.62117	0.000173153	0.0032516	1.8265	0.133398	-0.0514352	1.22237	1.78555	1.56432	1.30064	3	4.35104	2.72779e-06	0.000139618	3.4024	18.6578	18.512	20.5683	21.5494	21.5306	21.2413
Morphine	ASF1B	Q9NVP2	3	2.0414	0.000259199	0.013165	1.16199	0.563782	1.75921	1.64873	1.31645	0.767924	0.433578	3	1.94927	0.000591619	0.0198963	1.17711	21.5074	22.7019	22.6088	22.3229	21.8781	21.5331
Morphine	EYA4	O95677	1	2.93184	4.00982e-07	0.000137418	1.34373	0.416266	0.819291	1.05846	1.50929	1.69548	1.68161	1	2.834	8.6542e-07	0.00020373	1.32473	21.3826	21.7573	21.9656	22.4696	22.6549	22.5978
Morphine	GPRC5A	Q8NFJ5	1	2.39494	0.000153939	0.00919044	1.50439	0.638883	0.698959	0.582695	1.09583	1.73634	2.01998	2	2.13979	0.000386772	0.0153326	1.34172	23.3292	23.3203	23.1467	23.6949	24.2817	24.5211
Morphine	GPRC5C	Q9NQ84	2	3.47373	2.47803e-06	0.000562183	2.15252	-0.379277	-0.504934	-0.293965	0.155437	1.01813	1.63053	2	3.20664	6.1115e-06	0.000788975	1.97215	20.6373	20.4619	20.6187	21.1078	21.8971	22.4393
Morphine	LRP1	Q07954	1	3.03064	2.71372e-05	0.00349002	2.01137	-0.0310821	0.236075	0.593007	0.715926	1.61975	1.93004	1	3.36036	1.31639e-05	0.00146339	2.31365	17.4099	17.7206	18.1178	18.283	19.328	19.6515
Morphine	RAB11FIP1	Q6WKZ4	1	2.42844	3.53065e-05	0.0039683	1.3246	0.507349	0.432741	0.539353	1.06852	1.28539	1.74437	2	2.91156	6.88757e-06	0.000861377	1.64225	19.9871	19.9148	20.0401	20.6486	21.0204	21.5012
Morphine	RAB11FIP5	Q9BXF6	1	2.77536	0.000628766	0.020148	2.40593	-0.704686	-0.198118	-0.223435		1.09185	1.71979	1	2.83448	0.000629053	0.0204672	2.50968	17.6246	18.1388	18.112		19.522	20.1293
Morphine	SCAMP1	O15126	2	2.3523	0.000419681	0.0170021	1.63849	0.13959	-0.0273648	-0.0501958	-0.138358	1.20564	1.7113	2	2.93872	7.23787e-05	0.00517249	2.08581	21.2999	21.1502	21.1782	21.1486	22.7155	23.2868
Morphine	STAM	Q92783	1	1.74844	0.000937768	0.0239936	1.00962	0.658412	0.532429	0.623617	1.27682	1.17901	1.55329	1	3.6561	2.275e-07	7.00351e-05	2.01219	21.753	21.7538	21.9964	22.8022	23.1216	23.5882
Morphine	STX12	Q86Y82	3	3.54466	1.93989e-08	6.60144e-05	1.62918	0.452313	0.242314	0.723496	1.63247	2.01121	1.90017	3	5.09837	7.27697e-11	2.91224e-07	2.56395	21.1704	21.0927	21.7632	22.8432	23.7218	23.7361
Morphine	STX7	O15400	1	3.68835	8.01738e-08	0.000127434	1.91713	0.481665	1.00402	1.19493	1.65043	2.1756	2.3716	1	4.88071	9.86378e-10	1.31583e-06	2.64507	22.7047	23.208	23.4741	24.0344	24.9351	25.2594
PZM21	EYA4	O95677	2	3.18509	1.68816e-07	0.000572287	1.49792	0.302805	0.766235	1.13331	1.61703	1.61943	1.79123	2	3.3402	6.26718e-08	0.000250249	1.54894	21.3254	21.7397	22.1196	22.6294	22.6465	22.8479
PZM21	KCTD12	Q96CX2	1	1.88349	0.000585858	0.179776	1.09756	0.845867	1.25401	1.33729	1.83838	1.97413	1.85016	1	1.9396	0.000460464	0.114915	1.12744	22.0035	22.4038	22.5217	22.9755	23.1784	23.0264
PZM21	VPS51	Q9UID3	3	1.89064	0.000305838	0.155339	1.01707	-0.0621907	0.540782	0.596613	0.268176	0.265146	0.947768	3	1.99323	0.000159749	0.103633	1.04647	19.7332	20.3396	20.4215	20.0609	20.0824	20.7694
